# *Candidatus* Phytoplasma-induced Retrogressive Morphogenesis in Sesame (*Sesamum indicum* L.): Tissue-Specific Metabolic and Transcriptomic Reprogramming

**DOI:** 10.1101/2025.09.29.679221

**Authors:** Saptadipa Banerjee, Gaurab Gangopadhyay

## Abstract

**Background:** *Candidatus* Phytoplasma infection is among the most destructive plant diseases, characterized by phyllody, witches broom, virescence etc. Sesame (*Sesamum indicum* L.), one of the oldest cultivated oilseed crops, valued for its nutritional and medicinal properties, is highly susceptible to phytoplasma infection, causing substantial annual yield losses. The present study aimed to investigate the metabolomic and molecular alterations in sesame plants as a consequence of phytoplasma infection in two distinct tissue types, leaves and flowers, using a multi-omics approach.

**Results:** The study revealed that phytoplasma infection significantly alters the expression of floral homeobox and meristem identity genes in an antagonistic manner, resulting in the development of leaf-like traits in floral tissues. Integrated analyses of transcriptomic and metabolomic datasets showed that control leaves, control flowers, infected leaves, and infected flowers each displayed distinct metabolomic and transcriptomic profiles. Metabolomic profiling demonstrated major changes in pathways such as porphyrin metabolism, brassinosteroid metabolism, and phenylpropanoid biosynthesis. Complementary KEGG pathway enrichment analysis of transcriptome data confirmed strong enrichment of secondary metabolite biosynthesis in both tissue types upon infection. Tissue-specific responses were evident. Floral tissues accumulated green pigments due to increased porphyrin biosynthesis and reduced degradation, while leaves showed simultaneous upregulation of both biosynthesis and breakdown pathways of porphyrins. Floral tissues exhibited stronger stress-associated responses, including upregulation of genes related to stress enzymes, phenylpropanoids, and lignification-related metabolites. In contrast, certain compounds such as lignans were specifically accumulated in leaves upon infection. These observations were further supported by biochemical, histological, and qRT-PCR assays.

**Conclusion:** This study provides the first clear evidence of tissue-specific metabolic reprogramming in sesame under Ca. Phytoplasma infection through integrated transcriptomic and metabolomic analyses. These findings improve our understanding of host-pathogen interactions and offer a basis for strategies to reduce phytoplasma-induced yield losses.
