## Supplementary material for "*Candidatus* Phytoplasma-induced Retrogressive Morphogenesis in Sesame (*Sesamum indicum* L.): Tissue-Specific Metabolic and Transcriptomic Reprogramming": Table S5

### Sheet: CL_vs_IL
S5a: Transcriptomics data set of CL vs IL
	Gene	CL	IL	Log2FC
Phenylpropanoid pathway	4-coumarate--CoA ligase 2	35.3402	90.4538	1.35587
	4-coumarate--CoA ligase-like 5	1471.17	713.471	-1.04404
	4-coumarate--CoA ligase-like 7 isoform X1	25.8376	42.8331	0.729253
	4-coumarate--CoA ligase-like 7 isoform X2	28.0109	31.5844	0.173224
	4-coumarate--CoA ligase-like 9 isoform X2	37.25	39.6507	0.0901057
	caffeic acid 3-O-methyltransferase	145.395	214.5	0.560996
	caffeic acid 3-O-methyltransferase 1-like	76.8478	46.2811	-0.73158
	caffeic acid 3-O-methyltransferase 2	397.717	661.703	0.734443
	caffeic acid 3-O-methyltransferase-like	21.0893	4.82847	-2.12687
	caffeoyl-CoA O-methyltransferase	242.934	350.032	0.526922
	cinnamoyl-CoA reductase 1	259.873	270.557	0.0581253
	cinnamoyl-CoA reductase 1-like	248.126	337.515	0.443878
	cinnamoyl-CoA reductase 1-like isoform X2	158.053	300.95	0.929115
	cinnamoyl-CoA reductase 2	179.93	142.382	-0.337667
	cinnamoyl-CoA reductase-like SNL6	88.0367	98.9585	0.168718
	cinnamoyl-CoA reductase-like SNL6 isoform X1	277.63	316.584	0.189426
	cinnamoyl-CoA reductase-like SNL6 isoform X2	63.2844	61.8048	-0.0341312
	cinnamyl alcohol dehydrogenase 1	522.648	321.88	-0.699314
	phenylalanine ammonia-lyase	14698.5	19847.4	0.433278
	phenylalanine ammonia-lyase ALA55535.1 phenylalanine ammonia lyase	1140.69	1575.76	0.466143
	probable cinnamyl alcohol dehydrogenase 1	703.414	770.123	0.130715
	probable cinnamyl alcohol dehydrogenase 6	751.346	876.057	0.221546
	trans-cinnamate 4-monooxygenase	0	11.113	Uniqely expressed in IL
	trans-cinnamate 4-monooxygenase ALA55537.1 cinnamate 4-hydroxylase	527.427	597.576	0.180151
	Gene name	CL	IL	Lo2FC
Chlorophyll metabolism	7-hydroxymethyl chlorophyll a reductase, chloroplastic XP_020553156.1 7-hydroxymethyl chlorophyll a reductase, chloroplastic	92.2499	86.6405	-0.0905057
	chlorophyll synthase, chloroplastic	95.2828	129.86	0.446663
	chlorophyllase-2, chloroplastic	54.5989	93.6856	0.778954
	chlorophyllide a oxygenase, chloroplastic	516.106	501.439	-0.0415909
	coproporphyrinogen-III oxidase 1, chloroplastic	2758.94	2692.3	-0.0352721
	magnesium-chelatase subunit ChlD, chloroplastic	112.535	50.1781	-1.16525
	magnesium-chelatase subunit ChlH, chloroplastic	612.591	624.989	0.0289065
	magnesium-chelatase subunit ChlI, chloroplastic isoform X1	27.1924	9.92607	-1.45391
	magnesium-chelatase subunit ChlI, chloroplastic isoform X2	88.7778	86.4997	-0.0375037
	magnesium-chelatase subunit ChlI, chloroplastic-like	574.422	480.483	-0.257625
	magnesium-protoporphyrin IX monomethyl ester [oxidative] cyclase, chloroplastic	483.755	674.151	0.478794
	pheophytinase, chloroplastic	309.304	246.745	-0.326
	porphobilinogen deaminase, chloroplastic	865.08	950.309	0.135563
	probable chlorophyll(ide) b reductase NYC1, chloroplastic	143.624	44.5705	-1.68814
	protochlorophyllide reductase	60.1171	0	Uniqely expressed in CL
	protoporphyrinogen oxidase 1, chloroplastic	203.834	202.155	-0.0119344
	protoporphyrinogen oxidase, mitochondrial isoform X2	179.812	156.508	-0.200253
	uroporphyrinogen decarboxylase	535.445	616.762	0.203974
	uroporphyrinogen decarboxylase 1, chloroplastic	118.541	117.488	-0.012866
	Gene	CL	IL	Log2FC
Octadecanoid Pathway	Gene	CL	IL	Log2FC
	12-oxophytodienoate reductase 3	301.097	188.222	-0.677792
	3-ketoacyl-CoA thiolase 2, peroxisomal	2876.03	2808.77	-0.0341408
	3-ketoacyl-CoA thiolase 2, peroxisomal-like	1195.38	1450.34	0.278924
	allene oxide synthase 1, chloroplastic	969.496	408.202	-1.24795
	allene oxide synthase 3-like	86.1429	150.331	0.803339
	enoyl-CoA hydratase 2, peroxisomal	191.943	235.413	0.294521
	fatty acid desaturase 4, chloroplastic	12.0341	0	Uniqely expressed in CL
	linoleate 13S-lipoxygenase 2-1, chloroplastic-like	1470.49	1059.01	-0.473572
	lipoxygenase 6, chloroplastic	608.886	790.765	0.377075
	LOW QUALITY PROTEIN: allene oxide cyclase, chloroplastic-like	796.441	232.505	-1.7763
	LOW QUALITY PROTEIN: linoleate 13S-lipoxygenase 3-1, chloroplastic	1400.12	1076.13	-0.379699
	omega-3 fatty acid desaturase, chloroplastic	98.3254	35.285	-1.47851
	omega-6 fatty acid desaturase, chloroplastic	216.52	234.336	0.114079
	omega-6 fatty acid desaturase, endoplasmic reticulum isozyme 2 isoform X1	14.2708	0	Uniqely expressed in CL
	probable enoyl-CoA hydratase 1, peroxisomal	739.861	527.509	-0.488057
	probable enoyl-CoA hydratase 2, mitochondrial isoform X1	7.77262	8.16852	0.0716743
	probable enoyl-CoA hydratase 2, mitochondrial isoform X2	73.9502	60.0647	-0.300037
	probable linoleate 9S-lipoxygenase 5	1725.19	1852.73	0.102898
	probable linoleate 9S-lipoxygenase 5 isoform X1	2530.94	1814.52	-0.480089
	putative 12-oxophytodienoate reductase 11	215.747	125.37	-0.783146
	putative 12-oxophytodienoate reductase 11 isoform X1	519.736	554.257	0.0927766
	putative 12-oxophytodienoate reductase 11 isoform X2	75.947	85.7191	0.174623
	Gene	CL	IL	Log2FC
Redox homeostatis	L-ascorbate peroxidase 6, chloroplastic_X2	51.4201	104.366	1.02124
	alternative NAD(P)H-ubiquinone oxidoreductase C1	23.2489	17.8393	-0.382103
	catalase isozyme 3 isoform X2	10113.1	19895.5	0.976218
	catalase isozyme 3 isoform X3	2237.06	1556.38	-0.523405
	cationic peroxidase 1	97.3897	432.587	2.15115
	cationic peroxidase 2-like_ X2	1235.56	2357.29	0.931968
	copper chaperone for superoxide dismutase, chl	803.001	1058.18	0.398116
	glutathione gamma-glutamylcysteinyltransferase 1-like	0	18.3692	Uniqely expressed in IL
	glutathione S-transferase	6.99065	0	Uniqely expressed in CL
	glutathione S-transferase 2-like	250.134	260.936	0.0609931
	glutathione S-transferase DHAR2-like	93.0645	95.367	0.0352588
	glutathione S-transferase F9-like isoform X1	1709.68	3941.56	1.20504
	glutathione S-transferase L3-like	1056.11	1790.78	0.761823
	glutathione S-transferase L3-like isoform X1	117.767	37.3644	-1.6562
	glutathione S-transferase PARB-like	25.9112	0	Uniqely expressed in CL
	glutathione S-transferase T1	194.374	132.886	-0.548641
	glutathione S-transferase T1-like	154.858	218.506	0.496726
	glutathione S-transferase T1-like isoform X1	836.563	1216.5	0.540196
	glutathione S-transferase T1-like isoform X2	10.4975	29.1228	1.47211
	glutathione S-transferase U17-like	183.245	538.11	1.55413
	glutathione S-transferase U25-like	0	14.9182	Uniqely expressed in IL
	glutathione S-transferase zeta class-like isoform X1	64.2532	75.6292	0.235175
	glutathione S-transferase zeta class-like isoform X2	7.86415	11.3503	0.529373
	glutathione S-transferase-like	661.397	1511.19	1.1921
	glutathione synthetase, Chl	260.576	382.077	0.55216
	glutathione transferase GST 23-like	7019.46	6562.22	-0.0971774
	hydroxyacylglutathione hydrolase cytoplasmic	288.917	294.39	0.0270738
	internal alternative NAD(P)H-ubiquinone oxidoreductase A1, mitochondrial isoform X1	201.78	226.999	0.169904
	lactoylglutathione lyase isoform X1	128.205	149.252	0.219301
	lactoylglutathione lyase isoform X2	175.361	221.442	0.336604
	L-ascorbate peroxidase 1, cytosolic-like	2502.61	4490.35	0.843394
	L-ascorbate peroxidase 3, peroxisomal	837.186	975.295	0.220291
	L-ascorbate peroxidase 3, peroxisomal-like	56.5418	116.286	1.04029
	L-ascorbate peroxidase 6, chloroplastic_X1	1117.75	1959.59	0.809954
	lignin-forming anionic peroxidase	235.1	150.308	-0.645356
	lignin-forming anionic peroxidase-like	1352.19	1434.8	0.0855565
	microsomal glutathione S-transferase 3	196.923	230.918	0.229745
	NAD(P)H:quinone oxidoreductase-like	934.649	497.179	-0.910659
	NAD(P)H-quinone oxidoreductase subunit N, Chl	14.7209	5.16182	-1.51192
	NAD(P)H-quinone oxidoreductase subunit S, Chl	354.651	263.626	-0.427904
	NAD(P)H-quinone oxidoreductase subunit T, Chl	71.2351	0	Uniqely expressed in CL
	NAD(P)H-ubiquinone oxidoreductase B1, mt	122.954	111.651	-0.139114
	NAD(P)H-ubiquinone oxidoreductase B2, mt	611.152	717.82	0.23209
	NADPH:quinone oxidoreductase	34.0834	71.5117	1.06911
	NADPH:quinone oxidoreductase-like	9123.73	1323.06	-2.78575
	peroxidase 10	102.71	99.7596	-0.0420468
	peroxidase 17	0	30.6495	Uniqely expressed in IL
	peroxidase 21	343.746	839.829	1.28875
	peroxidase 31	78.7449	69.6161	-0.177766
	peroxidase 4	1226.42	1716.13	0.484707
	peroxidase 42-like	554.067	372.873	-0.571376
	peroxidase 47	131.076	106.398	-0.300931
	peroxidase P7	125.054	418.561	1.74288
	phospholipid hydroperoxide glutathione peroxidase 1, chl	265.733	204.111	-0.380622
	Phospholipid hydroperoxide glutathione peroxidase_X2	240.323	232.287	-0.0490653
	polyphenol oxidase I, chl	7554.99	7177.42	-0.0739646
	polyphenol oxidase I, chloroplastic-like	3462.23	3005.52	-0.204084
	polyphenol oxidase II, chloroplastic-like	31.2042	5.55651	-2.48949
	probable glutathione peroxidase 2	0	27.5148	Uniqely expressed in IL
	probable glutathione peroxidase 8_X3	62.3181	51.3874	-0.278235
	probable glutathione S-transferase	645.321	390.672	-0.72406
	probable glutathione S-transferase parC	118.488	45.7218	-1.37379
	probable hydroxyacylglutathione hydrolase 2, chl	257.975	326.452	0.339639
	probable lactoylglutathione lyase, chl	431.097	433.496	0.00800526
	probable NAD(P)H dehydrogenase (quinone) FQR1-like 1	294.309	491.323	0.739342
	probable NAD(P)H dehydrogenase (quinone) FQR1-like 1 isoform X1	55.056	48.0798	-0.195469
	probable NAD(P)H dehydrogenase (quinone) FQR1-like 2 isoform X2	16.4493	2.22852	-2.88386
	probable NAD(P)H dehydrogenase (quinone) FQR1-like 3 isoform X3	23.3971	11.394	-1.03805
	probable NADH dehydrogenase [ubiquinone] 1 alpha subcomplex subunit 5, Mt	63.9564	86.5379	0.436244
	S-formylglutathione hydrolase	162.911	229.233	0.492733
	superoxide dismutase [Cu-Zn]	805.733	807.194	0.00261315
	superoxide dismutase [Cu-Zn], Chl	517.459	316.657	-0.708522
	superoxide dismutase [Fe] 3, Chl	20.9473	29.5585	0.496807
	superoxide dismutase [Fe], Chl	98.3594	57.4093	-0.77678
	superoxide dismutase [Mn], Mt	394.061	541.307	0.458031
	Gene	CL	IL	Log2FC
Brassinosteroid Pathway	3beta-hydroxysteroid-dehydrogenase/decarboxylase isoform X1	141.184	144.714	0.0356223
	3beta-hydroxysteroid-dehydrogenase/decarboxylase isoform X2	0	35.96	Uniqely expressed in IL
	3-oxo-5-alpha-steroid 4-dehydrogenase 2-like isoform X2	1.14834	3.21693	1.48614
	BRASSINOSTEROID INSENSITIVE 1-associated receptor kinase 1	4.07562	9.53989	1.22695
	BRASSINOSTEROID INSENSITIVE 1-associated receptor kinase 1	892.014	1233.07	0.467113
	GTP-binding protein BRASSINAZOLE INSENSITIVE PALE GREEN 2, chloroplastic	20.9572	96.5164	2.20333
	GTP-binding protein BRASSINAZOLE INSENSITIVE PALE GREEN 2, chloroplastic XP_011086891.1 GTP-binding protein BRASSINAZOLE INSENSITIVE PALE GREEN 2, chloroplastic	217.08	269.923	0.314317
	LRR receptor kinase BAK1	28.3121	142.879	2.33531

### Sheet: CF_vs_IF
Table S5b:Transcriptomics data set of CF vs IF
	Gene	CF	IF	Log2FC
Phenylpropanoid pathway	4-coumarate--CoA ligase 2	57.8263	199.785	1.78865
	4-coumarate--CoA ligase-like 5	94.3844	666.892	2.82083
	4-coumarate--CoA ligase-like 7 isoform X1	0	115.231	Uniqely expressed in IF
	4-coumarate--CoA ligase-like 7 isoform X2	0	78.5663	Uniqely expressed in IF
	4-coumarate--CoA ligase-like 9 isoform X2	83.7122	90.7822	0.116971
	8-hydroxygeraniol dehydrogenase ANA09059.1 cinnamyl-alcohol dehydrogenase	470.756	452.826	-0.0560207
	caffeic acid 3-O-methyltransferase	129.66	220.48	0.765917
	caffeic acid 3-O-methyltransferase 1-like	57.3147	147.988	1.36851
	caffeic acid 3-O-methyltransferase 2	833.289	792.528	-0.0723554
	caffeoyl-CoA O-methyltransferase	284.701	654.997	1.20204
	cinnamoyl-CoA reductase 1	0	58.417	Uniqely expressed in IF
	cinnamoyl-CoA reductase 1-like	21.0575	83.7639	1.992
	cinnamoyl-CoA reductase 2	15.5635	9.00255	-0.789757
	cinnamoyl-CoA reductase-like SNL6	139.348	138.745	-0.00625664
	cinnamoyl-CoA reductase-like SNL6 isoform X1	6.62228	5.15181	-0.362247
	cinnamoyl-CoA reductase-like SNL6 isoform X2	25.8411	36.4533	0.496381
	phenylalanine ammonia-lyase	3515.39	15829.2	2.17083
	phenylalanine ammonia-lyase ALA55535.1 phenylalanine ammonia lyase	331.81	2233.51	2.75088
	trans-cinnamate 4-monooxygenase	0	34.7656	Uniqely expressed in IF
	trans-cinnamate 4-monooxygenase ALA55537.1 cinnamate 4-hydroxylase	718.249	918.684	0.355085
	Gene	CF	IF	Log2fold change
Flowering genes	floral homeotic protein APETALA 2-like isoform X1	781.357	398.596	-0.971057
	APETALA 2, partial	603.357	187.378	-1.68706
	floral homeotic protein APETALA 2-like isoform X2	126.659	85.9427	-0.559504
	developmental protein SEPALLATA 1 isoform X2	2421.15	855.161	-1.50142
	protein FLOWERING LOCUS D isoform X2	6.14669	0	Uniqely expressed in CF
	protein FLOWERING LOCUS D isoform X1 XP_020553397.1 protein FLOWERING LOCUS D isoform X1	241.772	92.915	-1.37967
	flowering locus K homology domain	679.777	895.974	0.398396
	protein FLOWERING LOCUS D isoform X1 XP_020553397.1 protein FLOWERING LOCUS D isoform X1	241.772	92.915	-1.37967
	floral homeotic protein GLOBOSA	1013.69	275.315	-1.88045
	transcription factor GLOBOSA-like, partial [Rhytidophyllum auriculatum] QBQ58108.1 transcription factor GLOBOSA-like, partial [Rhytidophyllum rupincola]	497.018	154.855	-1.68238
	floral homeotic protein DEFICIENS-like	898.154	76.8763	-3.54635
	floral homeotic protein DEFICIENS AIS82594.1 APETALA 3	911.634	491.964	-0.889903
	zinc finger protein CONSTANS-LIKE 1-like	540.195	287.117	-0.911842
	zinc finger protein CONSTANS-LIKE 3	0	52.0279	Uniqely expressed in IF
	zinc finger protein CONSTANS-LIKE 4-like isoform X1	18.2629	229.394	3.65084
	zinc finger protein CONSTANS-LIKE 4-like	3041.44	3125.28	0.0392299
	zinc finger protein CONSTANS-LIKE 5-like	1810.83	739.812	-1.29143
	zinc finger protein CONSTANS-LIKE 6	182.737	230.073	0.332327
	zinc finger protein CONSTANS-LIKE 9 XP_011100552.1 zinc finger protein CONSTANS-LIKE 9 XP_011100553.1 zinc finger protein CONSTANS-LIKE 9	155.22	44.451	-1.80403
	zinc finger protein CONSTANS-LIKE 10 isoform X2	4.75271	0	Uniqely expressed in CF
	zinc finger protein CONSTANS-LIKE 13	308.315	294.072	-0.0682364
	zinc finger protein CONSTANS-LIKE 13-like	4.38712	8.89412	1.01958
	zinc finger protein CONSTANS-LIKE 12	14.4672	0	Uniqely expressed in CF
	zinc finger protein CONSTANS-LIKE 16	0	91.8587	Uniqely expressed in IF
	zinc finger protein CONSTANS-LIKE 16-like	0	50.5984	Uniqely expressed in IF
	receptor protein kinase CLAVATA1	0	196.204	Uniqely expressed in IF
	CLAVATA3/ESR (CLE)-related protein TDIF	21.0602	72.9987	1.79335
	CLAVATA3/ESR (CLE)-related protein 25 isoform X2	10.3324	0	Uniqely expressed in CF
	squamosa promoter-binding-like protein 6	21.711	59.069	1.44397
	squamosa promoter-binding-like protein 8	45.9534	18.0316	-1.34965
	squamosa promoter-binding-like protein 9	7.4846	19.1265	1.35357
	squamosa promoter-binding-like protein 16	126.362	289.278	1.19489
	floral homeotic protein AGAMOUS	145.733	130.089	-0.163828
	floral homeotic protein AGAMOUS-like isoform X1	330.87	257.625	-0.360992
	floral homeotic protein AGAMOUS-like isoform X4	100.195	85.1054	-0.235482
	Gene	CF	IF	Log2fold change
Chlorophyll metabolism	chlorophyll synthase, chloroplastic	0	130.834	Uniqely expressed in IF
	LOW QUALITY PROTEIN: chlorophyllase-2, chloroplastic-like	48.5047	0	Uniqely expressed in CF
	protochlorophyllide reductase	20.5015	300.822	3.87511
	magnesium-chelatase subunit ChlI, chloroplastic isoform X2	19.4861	66.7292	1.77587
	magnesium-chelatase subunit ChlI, chloroplastic-like	208.849	483.2	1.21016
	coproporphyrinogen-III oxidase 1, chloroplastic	907.806	1649.25	0.861357
	porphobilinogen deaminase, chloroplastic	228.762	409.985	0.841724
	protoporphyrinogen oxidase 1, chloroplastic	141.28	252.333	0.836774
	magnesium-chelatase subunit ChlD, chloroplastic	130.664	211.102	0.692085
	uroporphyrinogen decarboxylase	336.388	507.21	0.592455
	magnesium-protoporphyrin IX monomethyl ester [oxidative] cyclase, chloroplastic	616.465	808.055	0.390433
	protoporphyrinogen oxidase, mitochondrial isoform X2	151.294	197.665	0.385706
	magnesium-chelatase subunit ChlI, chloroplastic isoform X1	19.2783	25.096	0.380484
	magnesium-chelatase subunit ChlH, chloroplastic	734.428	805.878	0.13394
	chlorophyllide a oxygenase, chloroplastic	903.231	539.595	-0.743218
Octadecanoid pathway	Gene	CF	IF	Log2FC
	omega-3 fatty acid desaturase, chloroplastic	398.496	31.1817	-3.6758
	putative 12-oxophytodienoate reductase 11	212.095	264.287	0.317395
	enoyl-CoA hydratase 2, peroxisomal	188.827	178.179	-0.0837397
	LOW QUALITY PROTEIN: linoleate 13S-lipoxygenase 3-1, chloroplastic	1057.67	1027.38	-0.0419115
	omega-6 fatty acid desaturase, chloroplastic	273.584	274.611	0.00540911
	probable enoyl-CoA hydratase 2, mitochondrial isoform X1	12.665	5.35443	-1.24204
	putative 12-oxophytodienoate reductase 11 isoform X2	38.7612	136.178	1.81281
	probable enoyl-CoA hydratase 1, peroxisomal	1023.74	451.345	-1.18155
	12-oxophytodienoate reductase 3	165.189	263.484	0.673599
	fatty acid desaturase 4, chloroplastic	24.8591	0	Uniqely expressed in CF
	fatty acid desaturase 4, chloroplastic-like	105.337	0	Uniqely expressed in CF
	allene oxide synthase 3-like	37.0276	274.304	2.8891
	probable enoyl-CoA hydratase 2, mitochondrial isoform X2	97.9487	64.0923	-0.611877
	putative 12-oxophytodienoate reductase 11 isoform X1	192.548	693.612	1.84891
	omega-6 fatty acid desaturase, endoplasmic reticulum isozyme 2 isoform X1	124.203	0	Uniqely expressed in CF
	linoleate 13S-lipoxygenase 2-1, chloroplastic-like	957.944	931.841	-0.0398578
	fatty acid desaturase 4-like 1, chloroplastic	172.936	0	Uniqely expressed in CF
	Allene oxide cyclase, chloroplastic-like	196.93	238.96	0.279089
	allene oxide synthase 1, chloroplastic	253.224	929.394	1.87587
	3-ketoacyl-CoA thiolase 2, peroxisomal-like	1588.33	1286.15	-0.304449
	probable linoleate 9S-lipoxygenase 5 isoform X1	0	1504.12	Uniqely expressed in IF
	probable linoleate 9S-lipoxygenase 5	3548.21	1497.28	-1.24475
	lipoxygenase 6, chloroplastic	3480.94	843.783	-2.04453
	Gene	CL	IL	Log2FC
Reodx homeostasis	L-ascorbate peroxidase 6, chloroplastic_X2	50.507	72.8396	0.528239
	alternative NAD(P)H-ubiquinone oxidoreductase C1	113.651	30.9554	-1.87634
	catalase isozyme 3 isoform X2	36066.2	34447.6	-0.0662419
	catalase isozyme 3 isoform X3	3171.88	1176.47	-1.43087
	cationic peroxidase 1	405.419	843.36	1.05673
	cationic peroxidase 2-like_ X2	547.909	2078.46	1.9235
	copper chaperone for superoxide dismutase, chl	497.296	739.509	0.572464
	glutathione gamma-glutamylcysteinyltransferase 1-like	0	9.03313	Uniqely expressed in IF
	Glutathione reductase, Chl	1771.53	2261.46	0.352254
	glutathione S-transferase	45.7785	0	Uniqely expressed in CF
	glutathione S-transferase 2-like	629.301	256.966	-1.29217
	glutathione S-transferase DHAR2-like	86.5516	154.171	0.832899
	glutathione S-transferase F9-like isoform X1	1465.82	4199.07	1.51836
	glutathione S-transferase L3-like	1966.67	2185.39	0.152134
	glutathione S-transferase L3-like isoform X1	426.397	10.5676	-5.33448
	glutathione S-transferase PARB-like	17.5047	9.48915	-0.883391
	glutathione S-transferase T1	162.429	154.338	-0.0737158
	glutathione S-transferase T1-like	189.612	316.106	0.737358
	glutathione S-transferase T1-like isoform X1	300.826	992.131	1.7216
	glutathione S-transferase T1-like isoform X2	4.74972	20.0356	2.07665
	glutathione S-transferase U17-like	1237.58	1285.13	0.0544003
	glutathione S-transferase U25-like	803.43	96.3984	-3.05909
	glutathione S-transferase zeta class-like isoform X1	54.9424	77.1276	0.489327
	glutathione S-transferase zeta class-like isoform X2	16.6632	18.6051	0.159036
	glutathione S-transferase-like	275.647	2132.53	2.95167
	glutathione synthetase, Chl	138.027	300.88	1.12424
	glutathione transferase GST 23-like	1446.4	7687.4	2.41003
	hydroxyacylglutathione hydrolase cytoplasmic	356.692	238.775	-0.579027
	internal alternative NAD(P)H-ubiquinone oxidoreductase A1, mitochondrial isoform X1 ]	0	216.696	Uniqely expressed in IF
	lactoylglutathione lyase	8.64344	0	Uniqely expressed in IF
	lactoylglutathione lyase isoform X1	156.748	207.277	0.403113
	lactoylglutathione lyase isoform X2	191.205	265.17	0.471798
	L-ascorbate peroxidase 1, cytosolic-like	2120.49	4293.48	1.01775
	L-ascorbate peroxidase 3, peroxisomal	1028	938.482	-0.131435
	L-ascorbate peroxidase 3, peroxisomal-like	0	198.155	Uniqely expressed in IF
	L-ascorbate peroxidase 6, chloroplastic_X1	546.44	1679.92	1.62026
	lignin-forming anionic peroxidase	5.68336	139.459	4.61695
	lignin-forming anionic peroxidase-like	49.6785	956.936	4.26773
	microsomal glutathione S-transferase 3	97.3775	160.504	0.72095
	NAD(P)H:quinone oxidoreductase-like	401.732	2220.01	2.46626
	NAD(P)H-quinone oxidoreductase subunit N, Chl	0	12.1747	Uniqely expressed in IF
	NAD(P)H-quinone oxidoreductase subunit S, Chl	41.4235	124.331	1.58566
	NAD(P)H-quinone oxidoreductase subunit T, Chl	8.38185	0	Uniqely expressed in IF
	NAD(P)H-ubiquinone oxidoreductase B1, mt	56.756	171.998	1.59955
	NAD(P)H-ubiquinone oxidoreductase B2, mt	253.664	459.007	0.855598
	NADH dehydrogenase (ubiquinone) complex I, assembly factor 6	98.3124	103.383	0.0725509
	NADH dehydrogenase [ubiquinone] 1 alpha subcomplex assembly factor 3	3.07335	11.1844	1.86361
	NADH dehydrogenase [ubiquinone] 1 alpha subcomplex subunit 6	153.133	143.212	-0.0966415
	NADH dehydrogenase [ubiquinone] 1 alpha subcomplex subunit 8-B-like	49.6698	54.0902	0.122998
	NADH dehydrogenase [ubiquinone] 1 alpha subcomplex subunit 8-B-like isoform X2	155.249	158.813	0.03275
	NADH dehydrogenase [ubiquinone] 1 alpha subcomplex subunit 9, mitochondrial	360.941	376.445	0.0606761
	NADH dehydrogenase [ubiquinone] 1 beta subcomplex subunit 10-B-like	267.895	263.43	-0.0242504
	NADH dehydrogenase [ubiquinone] 1 beta subcomplex subunit 7	127.862	123.724	-0.0474636
	NADH dehydrogenase [ubiquinone] 1 beta subcomplex subunit 8, Mt	192.252	239.575	0.317483
	NADH dehydrogenase [ubiquinone] flavoprotein 1, mitochondrial-like isoform X2	548.075	542.745	-0.0140995
	NADH dehydrogenase [ubiquinone] flavoprotein 1, Mt	892.41	947.831	0.0869233
	NADH dehydrogenase [ubiquinone] flavoprotein 2, mitochondrial isoform X1	512.805	583.389	0.186048
	NADH dehydrogenase [ubiquinone] iron-sulfur protein 1, mitochondrial	1499.41	1702.08	0.182904
	NADH dehydrogenase [ubiquinone] iron-sulfur protein 4, mitochondrial-like	377.976	358.033	-0.0782009
	NADH dehydrogenase [ubiquinone] iron-sulfur protein 7, mitochondrial	234.679	201.38	-0.220771
	NADH dehydrogenase [ubiquinone] iron-sulfur protein 7, mitochondrial-like	700.254	421.065	-0.733835
	NADH dehydrogenase [ubiquinone] iron-sulfur protein 8, mitochondrial	733.813	540.932	-0.439965
	NADPH:quinone oxidoreductase	85.4694	102.266	0.258846
	NADPH:quinone oxidoreductase-like	1164.2	3761.63	1.69201
	peroxidase 10	205.2	189.985	-0.111142
	peroxidase 17	47.8263	69.3119	0.535298
	peroxidase 21	1038.32	610.495	-0.766205
	peroxidase 31	452.327	153.847	-1.55587
	peroxidase 4	293.936	2018.02	2.77937
	peroxidase 42-like	100.468	988.619	3.29868
	peroxidase 47	327.562	133.38	-1.29623
	peroxidase 73	243.6	353.188	0.535922
	peroxidase P7	0	24.3137	Uniqely expressed in IF
	phospholipid hydroperoxide glutathione peroxidase 1, chl	201.613	141.964	-0.506071
	Phospholipid hydroperoxide glutathione peroxidase_X2	359.362	256.334	-0.487415
	polyphenol oxidase I, chl	202.074	8674.59	5.42384
	polyphenol oxidase I, chloroplastic-like	1252.05	10744.5	3.10123
	polyphenol oxidase II, chloroplastic-like	5.46978	27.3534	2.32216
	probable glutathione peroxidase 2	12.307	18.1642	0.561616
	probable glutathione peroxidase 8_X3	21.7731	42.8866	0.977978
	probable glutathione S-transferase	45.7785	0	Uniqely expressed in CF
	probable glutathione S-transferase parC	228.563	11.2721	-4.34177
	probable hydroxyacylglutathione hydrolase 2, chl	374.368	285.321	-0.391869
	probable lactoylglutathione lyase, chl	364.563	362.989	-0.00624287
	probable NADH dehydrogenase [ubiquinone] 1 alpha subcomplex subunit 5, Mt	89.8187	90.6853	0.0138524
	S-formylglutathione hydrolase	160.022	282.275	0.818833
	superoxide dismutase [Cu-Zn]	572.241	984.224	0.782365
	superoxide dismutase [Cu-Zn], Chl	226.321	322.192	0.509548
	superoxide dismutase [Cu-Zn]-like	1.36744	3.87477	1.50263
	superoxide dismutase [Fe] 3, Chl	0	40.6986	Uniqely expressed in IF
	superoxide dismutase [Fe], Chl	0	72.3111	Uniqely expressed in IF
	superoxide dismutase [Mn], Mt	488.089	548.053	0.167173
	Gene	CL	IL	Log2FC
Brassinosteroid Pathway	3-oxo-5-alpha-steroid 4-dehydrogenase 2-like	33.5795	0	Uniqely expressed in CF
	3beta-hydroxysteroid-dehydrogenase/decarboxylase isoform X1	78.9294	91.6149	0.215019
	BRASSINOSTEROID INSENSITIVE 1-associated receptor kinase 1	0	9.26837	Uniqely expressed in IF
	BRASSINOSTEROID INSENSITIVE 1-associated receptor kinase 1	405.517	1128.67	1.47679
	GTP-binding protein BRASSINAZOLE INSENSITIVE PALE GREEN 2, chloroplastic	35.5159	138.058	1.95873
	GTP-binding protein BRASSINAZOLE INSENSITIVE PALE GREEN 2, chloroplastic XP_011086891.1 GTP-binding protein BRASSINAZOLE INSENSITIVE PALE GREEN 2, chloroplastic	117.363	203.855	0.79657
	LRR receptor kinase BAK1	55.3202	214.519	1.95523
	LRR receptor kinase BAK1-like, partial	96.04	384.281	2.00046
